# A comparative analysis across species of maternal mRNA regulation in embryos using QUANTA

**DOI:** 10.1101/2024.06.27.600954

**Authors:** Mazal Tawil, Dina Alcalay, Pnina Greenberg, Shirel Har-Sheffer, Lior Fishman, Michal Rabani

## Abstract

The post-transcriptional regulation of mRNAs greatly impacts gene expression dynamics, but the underlying regulatory kinetics and sequence rules and how they change between organisms remain elusive. Thousands of pre-loaded maternal transcripts are post-transcriptionally regulated within metazoan embryos, making it an ideal system to investigate mRNA regulation. We present QUANTA, a computational strategy to distinguish transcriptionally silent genes and analyze their regulation. QUANTA uses kinetic models to compare total and polyA+ expression patterns, and dissect quantitative rates of mRNA polyadenylation and degradation. QUANTA analysis of maternally provided mRNAs in zebrafish, frog, mouse and human embryos shows that widespread polyadenylation precedes their degradation. Degradation rates are proportional to the developmental pace of organisms and diverge between orthologs. Rates also scale by adjusting developmental pace of zebrafish with external temperature. Finally, we implement a massively parallel reporter assay that is compatible with QUANTA analysis in zebrafish embryos, and analyze the effects of 3’UTR sequences on mRNA kinetics. We pinpoint potential regulatory signals in 3’UTRs of each organism. These reveal signals to accelerate maternal degradation in fast-developing organisms, while in slow-developing organisms signals enhance mRNA stability. Our work provides a general strategy to quantify post-transcriptional mRNA kinetics and investigate its sequence-based rules.
