## Supplementary Table 7 for "A comparative analysis across species of maternal mRNA regulation in embryos using QUANTA"

### Sheet: matrix.P.all
kmer	x0r 34C	t0r 34C	dgr 34C	x0r 22C	t0r 22C	dgr 22C
AGTACTT	0	2.2692	0	0	0	2.279
GACACTA	-2.0632	0	0	0	0	0
GTTTGTT	0	2.6263	0	0	-2.9398	0
GGGCA	-2.3273	0	0	-2.0018	0	0
AGAG	-3.9586	-2.5609	0	-3.0277	0	0
AGGT	-3.6746	-3.0069	0	0	0	0
TGTTTGT	4.4102	-2.6632	6.1718	3.2402	-8.5131	0
TGTGT	0	-2.7846	3.3553	0	-5.2087	0
GTGTT	0	0	0	0	-4.6048	0
AATAAAT	0	0	0	0	-7.3073	0
CGCACT	0	0	0	0	-2.2308	0
TTGTTGT	0	0	0	0	-2.8614	0
ATATTGT	0	0	0	0	-2.3171	0
CTCTTAT	0	0	0	0	-2.5702	0
TAATAAA	0	0	0	0	-3.2938	0
ATTAATA	0	0	0	0	-2.6833	0
AATAATA	0	0	0	0	-2.2091	0
GCGCC	0	-5.3877	0	-2.0751	-2.186	0
AGCAG	-3.9586	-7.1107	-4.0862	0	0	0
GATCCGG	0	-5.5442	0	2.7897	0	0
GAGG	-6.7937	-11.2839	0	-3.3433	0	0
ACGG	-2.1008	-3.9252	0	0	0	0
ACCATC	-2.215	-5.7791	0	0	0	0
GGAG	-2.3349	-12.2605	-3.3396	0	0	0
CAGG	-2.3902	-19.4852	-7.9031	-2.2668	0	0
GGAC	0	-12.3098	-7.0088	0	0	0
TCCA	0	-16.2366	-8.8064	0	0	0
CAAC	0	-13.7984	-6.1546	0	0	0
CCAG	0	-37.2275	-14.0605	0	0	0
CGGG	0	-8.1468	-3.2835	0	0	0
GCGG	0	-6.7771	-2.0003	0	0	0
TGGC	0	-13.3637	-5.4472	0	0	0
GGCG	0	-11.5165	-4.5481	0	0	0
CAGTG	0	-5.8452	-2.1999	0	0	0
ACGC	0	-6.9613	-2.4182	0	0	0
CGCA	0	-10.4536	-3.7531	0	0	0
GTCC	0	-11.226	-3.9482	0	0	0
CTGC	0	-30.5774	-10.3857	0	0	0
AGCC	0	-14.2208	-4.7351	0	0	0
CTGG	0	-25.5632	-7.9768	0	0	0
CCCA	0	-19.8741	-6.021	0	0	0
CATC	0	-32.2173	-9.6889	0	0	0
CTTC	0	-22.4248	-6.7672	0	0	0
TCTC	0	-17.3502	-5.2201	0	0	0
TCCG	0	-11.6565	-3.5268	0	0	0
GGTC	0	-10.6126	-3.1676	0	0	0
CTGTC	0	-10.9322	-3.2587	0	0	0
GCAG	0	-17.7816	-5.043	0	0	0
GCTG	0	-19.8541	-5.5358	0	0	0
CCAC	0	-18.2179	-5.043	0	0	0
GCCC	0	-24.1894	-6.6152	0	0	0
GGCC	0	-16.5563	-4.5896	0	0	0
CAGCA	0	-8.0067	-2.0077	0	0	0
CCCC	0	-11.2839	-2.8336	0	0	0
CACC	0	-19.3282	-4.7131	0	0	0
CCTC	0	-32.416	-7.8275	0	0	0
TCTG	0	-20.9572	-4.963	0	0	0
CGTC	0	-13.6998	-3.1124	0	0	0
ACCC	0	-13.6962	-3.1306	0	0	0
CGCT	0	-22.1426	-4.9654	0	0	0
CTCTC	0	-18.3885	-3.594	0	0	0
CAGC	0	-33.5491	-6.1783	0	0	0
CCGT	0	-13.6404	-2.4983	0	0	0
GGGC	0	-13.8897	-2.4969	0	0	0
GACC	0	-12.6522	-2.2264	0	0	0
CGCC	0	-17.5768	-3.108	0	0	0
TCGC	0	-15.4252	-2.6224	0	0	0
CCCG	0	-17.298	-2.9013	0	0	0
GGCT	0	-21.8281	-3.5686	0	0	0
CTCT	0	-17.5827	-2.7171	0	0	0
GCCG	0	-15.8866	-2.5053	0	0	0
TCCC	0	-18.2103	-2.5693	0	0	0
CTCG	0	-14.6731	-2.0525	0	0	0
GCTC	0	-25.5629	-3.3364	0	0	0
GCCT	0	-17.9828	-2.0199	0	0	0
CCCT	0	-18.7926	-2.0731	0	0	0
CCTG	0	-35.426	-3.6282	0	0	0
CTCTG	0	-22.2671	-2.3238	0	0	0
CCGC	0	-21.0625	-2.0008	0	0	0
CTCC	0	-46.3897	-2.7047	0	0	0
TGTC	0	-13.8834	0	0	0	0
CGGC	0	-17.3502	0	0	0	0
AGGC	0	-10.6175	0	0	0	0
CACG	0	-9.2766	0	0	0	0
GTCTC	0	-10.6761	0	0	0	0
CGGT	0	-8.2022	0	0	0	0
CCGG	0	-11.6273	0	0	0	0
GCGC	0	-8.0012	0	0	0	0
AGCG	0	-6.3211	0	0	0	0
GTCTG	0	-7.1802	0	0	0	0
CGAG	0	-6.7464	0	0	0	0
GTCG	0	-8.4619	0	0	0	0
CCGA	0	-5.6918	0	0	0	0
ATCTG	0	-5.7413	0	0	0	0
GAGTC	0	-6.5784	0	0	0	0
ACCG	0	-4.5481	0	0	0	0
CGAC	0	-4.5431	0	0	0	0
GACG	0	-4.1313	0	0	0	0
CCTTG	0	-3.6772	0	0	0	0
CCTTTC	0	-3.2339	0	0	0	0
GTTGG	0	-2.838	0	0	0	0
CCTAC	0	-2.9696	0	0	0	0
CTTTCTC	0	-4.8345	0	0	0	0
CTCTTTC	0	-4.6361	0	0	0	0
CAAGG	0	-2.6667	0	0	0	0
CTCTTG	0	-2.2546	0	0	0	0
CAATGC	0	-3.4068	0	0	0	0
CGTTTC	0	-2.4431	0	0	0	0
TCTACA	0	-2.2412	0	0	0	0
GTTTCTC	0	-2.0783	0	0	0	0
AAGAAC	0	-2.8691	0	0	0	0
CAGTTTC	0	-2.0151	0	0	0	0
CACTTTC	0	-2.68	0	0	0	0
AATAGGG	0	-3.5694	0	0	0	0
GACTAAA	0	-3.6136	0	0	0	0
CGAAACT	0	-3.12	0	0	0	0
GCTTGTG	0	-2.2412	0	0	0	0
CGAATAG	0	-2.704	0	0	0	0
CGAATC	0	-2.6578	0	0	0	0
CTCTATC	0	-2.2484	0	0	0	0
GGTATGG	0	-2.6913	0	0	0	0
TCTCT	2.1471	-10.9394	0	0	0	0
CCGCAAC	2.0229	-5.6016	0	0	0	0
TCCACGA	2.4894	-5.3415	0	0	0	0
CCGGAGC	2.6247	-5.3036	0	0	0	0
TTGCCGC	2.6301	-3.8853	0	0	0	0
GGGGGCT	2.4186	-3.3005	0	0	0	0
CACGAAA	2.2808	-3.0619	0	0	0	0
CTCCCGC	2.4894	-3.1819	0	0	0	0
TCTTTCT	2.358	-2.7256	0	0	0	0
TTCTCTC	2.4707	-3.5129	0	0	0	0
CTCTCT	4.2783	-10.516	0	2.023	0	0
CGGAGCG	3.0776	-6.0477	0	2.1613	0	0
ATCCACG	2.2732	-5.028	0	2.0668	0	0
AGATCCG	3.1592	-6.26	0	3.6612	0	0
GCCGCAT	2.5811	-4.0566	0	2.5308	0	0
CCAGCGG	2.5161	-3.5181	0	2.5042	0	0
CGCAACC	4.2537	-5.4269	0	3.0666	0	0
CCTCCCG	3.671	-4.3961	0	3.0848	0	0
TCCGGAG	4.2537	-4.1599	0	3.6197	0	0
AGGGGGC	4.2537	-4.1599	0	3.6197	0	0
TAGGGGG	3.6154	-3.5554	0	3.1272	0	0
CCACGAA	3.3679	-3.1097	0	2.2661	0	0
ATAGGGG	2.6247	-3.5403	0	3.0666	0	0
ATCCGGA	3.1765	-3.9154	0	3.9224	0	0
CTTCCT	2.3096	-9.2474	-2.1477	0	0	0
GAGC	0	-12.897	0	-3.0277	0	0
ACAAAAC	0	-2.8508	-2.5816	0	0	0
TTCCC	5.2444	-2.879	0	3.1641	0	0
CCCGC	0	-5.355	2.2655	0	0	0
ATCCCC	0	-3.6524	3.157	0	0	0
CTGGTG	0	-2.4431	3.0283	0	0	0
TGTGTGT	0	-2.062	6.8598	0	0	0
AGCGCTT	0	0	2.3226	0	0	0
TGGCACT	0	0	2.1158	0	0	0
GCGTGTG	0	0	2.2088	0	0	0
TACATAA	0	0	2.2162	0	0	0
GAGCAC	0	0	2.3449	0	0	0
TATGATT	0	0	2.0649	0	0	0
TAACTTA	0	0	3.1964	0	0	0
TAGCAC	0	0	5.1525	0	0	0
GTACAG	0	0	3.2015	0	0	0
TTATCTT	0	0	2.15	0	0	0
CACTTG	0	0	3.4356	0	0	0
TATCTTT	0	0	2.1409	0	0	0
TTATGAT	0	0	4.5329	0	0	0
TTGCAC	0	0	5.7694	0	0	0
AAGCAC	0	0	12.968	0	0	0
GTGTA	0	0	5.3736	0	0	0
TGCAC	0	0	8.2145	0	0	3.221
GCACTG	0	0	5.0188	0	0	2.2594
GCACTA	0	0	9.3596	0	0	2.945
CACTTT	0	0	10.6551	0	0	3.2889
TGTGTT	0	0	2.0728	0	-4.526	0
AAATAA	0	0	2.2076	0	-3.3196	0
ATAAATA	0	0	4.2588	0	-5.6645	0
GTTTGTG	0	0	2.1616	0	-2.4828	0
TTGTGT	0	0	3.9379	0	-3.83	0
CACTTA	0	0	7.4177	0	-4.222	0
TAAATAA	0	0	5.7392	0	-2.6366	0
GCACTT	0	-8.2156	70.7239	0	-41.5999	0
AGCACT	0	-2.7722	31.4382	0	-11.0077	0
GCACT	0	-5.2159	60.5215	0	-17.086	7.704
CACTT	0	-2.2494	17.3012	0	-6.5462	3.6167
TGCACT	0	3.186	24.2042	0	-4.1561	4.2913
TTGTACA	0	3.8313	5.175	0	0	2.2878
TGTATA	0	12.557	17.4561	0	0	5.6496
ACTTT	0	11.4546	7.6596	2.394	0	2.2594
GTAAATA	0	9.3162	23.8252	0	0	4.1924
TGTAAAT	0	8.3083	17.3832	0	0	3.524
GTACATA	0	3.4993	9.5313	0	0	0
TAATATA	0	4.6889	11.1935	0	-8.57	0
TTAATAT	0	5.0269	4.4418	0	-3.0502	0
TTATTGT	0	8.2156	11.7484	0	-7.7406	0
TATTGTT	0	5.3707	6.6086	0	-4.7487	0
ATATAAA	0	3.4055	7.2615	0	-3.7136	0
AATTTAT	0	7.8042	15.0595	0	-7.808	0
TTATG	0	7.601	15.4906	0	-2.7597	0
TAATTAT	0	7.9175	15.6196	0	-3.6009	0
GTATTTA	0	5.6901	22.6062	0	-5.4191	0
TATTTAT	0	26.6286	116.244	0	-49.9851	0
TGTTTAT	0	2.5623	8.933	0	-3.6418	0
ATTTATT	0	21.7159	66.2974	0	-23.5753	0
TTTATG	0	5.1041	15.5947	0	-4.9154	0
TTATTTA	0	23.611	62.894	0	-22.4899	0
TAATTTA	0	11.3295	29.045	0	-10.2506	0
ATATTTA	0	10.4581	24.3603	0	-9.2122	0
TGTAT	0	20.6311	30.0443	0	-4.222	0
ATTTA	0	53.085	68.276	0	-13.2434	0
TATGT	0	11.7676	21.1373	0	-8.0053	0
TTTATTG	0	8.0208	9.4899	0	-4.1032	0
TATTTAA	0	19.8876	30.8007	0	-8.0498	0
TAAATA	0	13.8763	20.9836	0	-6.4709	0
TAAATTA	0	6.3949	8.4757	0	-2.4828	0
TATTTGT	0	7.4045	8.6548	0	-2.653	0
AAATAT	0	12.8692	12.9558	0	-5.4218	0
TATTG	0	14.3723	14.2035	0	-4.7994	0
ATTTAAT	0	9.3928	9.2989	0	-3.1962	0
TAATTA	0	8.6679	8.8981	0	-2.7227	0
ATATA	0	26.03	25.6696	0	-6.4166	2.4365
TATAT	0	48.5154	51.7644	0	-10.2478	6.7073
TTTATTT	3.5124	50.9085	48.7735	3.6755	-8.0494	2.4756
TGTACA	0	5.8984	10.612	0	0	0
TGTAATT	0	2.2884	3.741	0	0	0
ATTTAAA	0	6.23	8.4702	0	0	0
ATGTA	0	11.4972	14.8677	0	0	0
ATATG	0	4.366	5.6349	0	0	0
TATAC	0	5.0461	5.5653	0	0	0
ATAAT	0	11.7691	12.3183	0	0	0
TTTATA	0	26.0847	26.3787	0	0	0
TATTTG	0	10.0205	9.4596	0	0	0
TTTTACA	0	4.3081	4.0572	0	0	0
TCTATT	0	4.1218	3.7425	0	0	0
TATGAT	0	2.4405	2.7424	0	0	0
AGTATTT	0	2.45	2.5378	0	0	0
TAAGTTA	0	2.5797	2.7644	0	0	0
TTGTA	0	22.8945	20.3044	0	0	2.1215
ATTATT	0	26.0334	21.5032	0	-6.0972	0
TAATA	0	16.6054	11.8707	0	-5.2807	0
AATAT	0	26.7409	20.0688	0	-7.479	0
TTATA	0	31.9716	25.7749	0	-2.9222	0
TATTAT	0	25.3657	20.5874	0	-5.7569	3.2735
TTATTA	0	27.7105	21.4567	0	-4.3554	2.4954
TATTTTA	0	22.3166	15.8214	0	-2.071	0
TATTA	0	36.8711	23.4487	0	-6.8931	2.3821
ATTAT	0	33.1697	22.4692	0	-5.5998	2.285
TTTATT	4.6456	83.6507	61.4741	4.3904	-11.6054	3.6324
TTATTT	3.9733	75.4001	55.893	4.7144	-9.2122	3.6278
TTTAT	2.0504	106.108	76.6765	2.5174	-12.8921	4.0309
ATATT	0	44.4247	31.4757	0	-5.1432	3.5597
ATAT	0	50.1525	34.0463	0	-4.9923	3.242
TATA	0	54.1491	34.3557	0	-2.9148	3.9518
TATTT	2.3835	117.459	72.3865	2.7416	-7.5908	5.2258
TATAA	0	17.5819	13.6384	0	0	0
GTTTATT	0	5.4205	3.8449	0	0	0
CTATTT	0	9.625	6.3876	0	0	0
GTAATTT	0	3.7059	2.302	0	0	0
AATTTAA	0	3.9573	2.3748	0	0	0
ATGTTT	0	9.9921	5.4471	0	0	0
CTTTATT	0	4.5491	2.302	0	0	0
ATAGTT	0	6.4512	3.221	0	0	0
TTAAAT	0	12.8692	6.1919	0	0	0
GTTTTA	0	10.5868	4.985	0	0	0
ATTTTA	0	29.4681	13	0	0	0
TACTTT	0	7.675	3.1204	0	0	0
AATA	0	27.2933	10.1996	0	0	0
TTAA	0	43.283	15.1651	0	0	0
AAATGT	0	8.82	2.8714	0	0	0
TACTT	0	8.2755	2.6155	0	0	0
TTTTA	0	106.162	30.8007	2.135	0	0
TTTTTA	0	84.2373	23.8659	0	0	2.3821
ATTTTT	2.3206	76.5736	24.3637	0	0	3.5597
TATTTT	3.5666	82.8711	34.0463	0	0	3.4777
TATT	2.014	123.302	51.8472	0	-5.5998	3.524
TTTTAT	2.7307	82.7584	35.5594	2.482	-2.2545	4.3269
TTATTTT	3.6588	46.6768	21.1678	2.1047	-2.1713	2.5037
TAAT	0	36.4189	18.2281	0	-3.2071	0
TTAAT	0	29.7486	13.5526	0	-3.2855	0
ATTTATC	0	4.2813	2.7851	0	0	0
AATATT	0	15.9005	9.0154	0	-3.2315	0
TAAA	0	29.7025	8.1165	0	-2.5847	0
TTTTT	7.1237	96.9241	23.9874	8.527	0	2.6022
TTTTGT	4.5021	33.9431	6.9183	3.4562	0	2.1841
TTTT	7.0349	83.8824	15.7006	5.9114	2.9857	0
TGTTTT	2.3672	19.8446	3.6282	2.2661	0	0
TTTTTG	2.6247	28.2929	3.5305	4.2131	0	0
TTTTG	2.9768	30.4448	2.922	4.0304	0	0
TTTTTT	5.1116	87.9536	9.3609	6.066	-2.3586	0
AAAT	0	30.8789	3.7729	0	0	0
AATT	0	35.3424	4.4457	0	0	0
TTTTAA	0	29.3808	4.6895	0	0	0
AATGT	0	13.6318	2.4244	0	0	0
TAATTTT	0	11.0429	2.0137	0	0	0
ATTTT	4.3075	92.9178	19.8208	0	0	0
TTAATT	2.3702	21.4524	13.4467	0	-3.9763	0
TTTGT	5.0568	33.0348	6.9478	4.0538	-2.9943	0
CATTT	0	10.0843	0	0	0	0
AGTTT	0	9.8406	0	0	0	0
ATAG	0	8.4413	0	0	0	0
GATA	0	7.7165	0	0	0	0
TAGAT	0	8.9032	0	0	0	0
AGATTT	0	8.7898	0	0	0	0
TTAGA	0	5.8674	0	0	0	0
TACATT	0	4.8179	0	0	0	0
TTTCTA	0	4.3512	0	0	0	0
TTGAAT	0	4.1609	0	0	0	0
TTGCTTT	0	3.8242	0	0	0	0
TTTCATT	0	4.5523	0	0	0	0
TAGAA	0	2.6509	0	0	0	0
TTTCGT	0	2.6632	0	0	0	0
ATTCTA	0	2.6238	0	0	0	0
AAGCATT	0	2.0865	0	0	0	0
TTAGGT	0	2.0081	0	0	0	0
GTTCAAA	0	2.0224	0	0	0	0
CTTTTT	5.9153	27.9878	4.3408	6.5663	0	0
TTCTTT	3.9691	12.5556	2.9257	3.4562	0	0
TTGTT	6.7708	19.4063	4.9416	5.4001	-2.082	0
TGTTT	5.7101	19.1447	4.6366	5.4001	-2.6371	0
ACTTTT	2.305	18.6515	6.881	3.6755	0	0
CTTTT	9.2052	27.4112	3.3954	11.0717	0	0
GTATA	0	13.1393	10.4913	0	0	3.9518
GTTTT	0	29.6862	-6.021	0	0	0
TTTTGA	0	8.3828	-3.7531	0	0	0
TTTAG	0	18.9658	-8.0569	0	2.6863	0
TTAG	0	17.2212	-11.031	0	2.9857	0
TAGT	0	11.6059	-8.3483	0	0	0
TTTTCAT	0	3.5255	-2.5958	0	0	0
TATTTC	0	7.7548	0	2.4766	0	0
TTTGTT	5.3151	20.3047	-3.7669	3.3694	0	0
TTTTTC	9.2052	28.0105	-7.4604	5.6324	0	0
TTTTC	9.7817	22.1202	-5.6135	5.3379	2.9857	0
TTCTT	6.5122	11.0646	-3.4197	4.2862	0	0
TTTCTT	7.2061	13.3323	-4.3143	5.4438	0	0
TCTTT	5.3534	10.9497	-4.0364	4.5284	0	0
TTTGCTT	0	4.4131	0	3.1341	0	0
TTTCT	7.2061	6.7859	-4.6067	5.4001	0	0
TTCCTTT	3.1406	0	0	2.9371	0	0
TCTCTT	2.2813	0	0	3.0848	0	0
GTGTC	0	-5.2096	0	0	-3.7991	0
AAAAAAA	0	-2.1231	0	0	-2.6905	0
GTTTGT	3.1592	3.0918	3.3184	0	-4.5604	0
GATCCCC	2.5139	-2.4205	2.6361	0	0	0
TTGTTTG	3.9531	0	0	0	-2.5847	0
TTCGT	2.5221	0	0	0	0	0
ACGAAAC	2.014	0	0	0	0	0
CCCTTGC	2.014	0	0	0	0	0
GGCTTCG	2.0834	0	0	0	0	0
AGAAA	-3.1713	0	-3.2609	-3.1759	0	0
GAATATC	0	0	-2.0317	0	0	0
ATTCGTA	0	0	-3.0593	0	0	0
CATACCT	0	0	-2.1922	0	0	0

### Sheet: matrix.E.all
kmer	x0r 34C	t0r 34C	dgr 34C	x0r 22C	t0r 22C	dgr 22C
AGTACTT	0	0.48276	0	0	0	0.72766
GACACTA	-0.7272	0	0	0	0	0
GTTTGTT	0	0.061901	0	0	-0.35595	0
GGGCA	-0.28122	0	0	-0.23845	0	0
AGAG	-0.19893	-0.081751	0	-0.20121	0	0
AGGT	-0.20321	-0.10357	0	0	0	0
TGTTTGT	0.29745	-0.025724	0.16964	0.26812	-0.45517	0
TGTGT	0	-0.07174	0.10481	0	-0.22309	0
GTGTT	0	0	0	0	-0.21084	0
AATAAAT	0	0	0	0	-0.68513	0
CGCACT	0	0	0	0	-0.23209	0
TTGTTGT	0	0	0	0	-0.34385	0
ATATTGT	0	0	0	0	-0.32793	0
CTCTTAT	0	0	0	0	-0.3842	0
TAATAAA	0	0	0	0	-0.55004	0
ATTAATA	0	0	0	0	-0.57943	0
AATAATA	0	0	0	0	-0.54948	0
GCGCC	0	-0.51636	0	-0.49582	-0.15433	0
AGCAG	-0.29182	-0.24023	-0.13686	0	0	0
GATCCGG	0	-0.92439	0	0.67376	0	0
GAGG	-0.24425	-0.20758	0	-0.2264	0	0
ACGG	-0.22371	-0.19127	0	0	0	0
ACCATC	-0.35214	-0.45339	0	0	0	0
GGAG	-0.16526	-0.22778	-0.11346	0	0	0
CAGG	-0.20033	-0.27469	-0.14975	-0.20552	0	0
GGAC	0	-0.22766	-0.19007	0	0	0
TCCA	0	-0.23953	-0.13137	0	0	0
CAAC	0	-0.24196	-0.17253	0	0	0
CCAG	0	-0.38967	-0.1913	0	0	0
CGGG	0	-0.36207	-0.24456	0	0	0
GCGG	0	-0.29595	-0.14217	0	0	0
TGGC	0	-0.20098	-0.14675	0	0	0
GGCG	0	-0.3291	-0.16505	0	0	0
CAGTG	0	-0.21258	-0.10628	0	0	0
ACGC	0	-0.26532	-0.086107	0	0	0
CGCA	0	-0.25152	-0.095262	0	0	0
GTCC	0	-0.24658	-0.074427	0	0	0
CTGC	0	-0.31912	-0.14143	0	0	0
AGCC	0	-0.24465	-0.12516	0	0	0
CTGG	0	-0.29888	-0.13433	0	0	0
CCCA	0	-0.25913	-0.10849	0	0	0
CATC	0	-0.32756	-0.14767	0	0	0
CTTC	0	-0.25425	-0.13013	0	0	0
TCTC	0	-0.22256	-0.09974	0	0	0
TCCG	0	-0.27385	-0.091169	0	0	0
GGTC	0	-0.2405	-0.12604	0	0	0
CTGTC	0	-0.30048	-0.075913	0	0	0
GCAG	0	-0.22398	-0.10193	0	0	0
GCTG	0	-0.25295	-0.12714	0	0	0
CCAC	0	-0.28227	-0.12652	0	0	0
GCCC	0	-0.34853	-0.12344	0	0	0
GGCC	0	-0.32744	-0.18111	0	0	0
CAGCA	0	-0.25411	-0.01655	0	0	0
CCCC	0	-0.21268	-0.091918	0	0	0
CACC	0	-0.29474	-0.097189	0	0	0
CCTC	0	-0.30297	-0.11036	0	0	0
TCTG	0	-0.25714	-0.08388	0	0	0
CGTC	0	-0.30797	-0.11795	0	0	0
ACCC	0	-0.24393	-0.093434	0	0	0
CGCT	0	-0.34404	-0.095002	0	0	0
CTCTC	0	-0.38997	-0.096395	0	0	0
CAGC	0	-0.34799	-0.11761	0	0	0
CCGT	0	-0.28418	-0.094816	0	0	0
GGGC	0	-0.30724	-0.10014	0	0	0
GACC	0	-0.27276	-0.11702	0	0	0
CGCC	0	-0.44831	-0.090445	0	0	0
TCGC	0	-0.32044	-0.10293	0	0	0
CCCG	0	-0.40116	-0.085811	0	0	0
GGCT	0	-0.27915	-0.10161	0	0	0
CTCT	0	-0.22289	-0.047128	0	0	0
GCCG	0	-0.34007	-0.090512	0	0	0
TCCC	0	-0.21999	-0.024707	0	0	0
CTCG	0	-0.29664	-0.094886	0	0	0
GCTC	0	-0.30352	-0.02607	0	0	0
GCCT	0	-0.23988	-0.056045	0	0	0
CCCT	0	-0.23541	-0.01456	0	0	0
CCTG	0	-0.33493	-0.041857	0	0	0
CTCTG	0	-0.35667	-0.083455	0	0	0
CCGC	0	-0.40965	-0.12665	0	0	0
CTCC	0	-0.38472	-0.096109	0	0	0
TGTC	0	-0.22456	0	0	0	0
CGGC	0	-0.37513	0	0	0	0
AGGC	0	-0.25098	0	0	0	0
CACG	0	-0.25345	0	0	0	0
GTCTC	0	-0.30964	0	0	0	0
CGGT	0	-0.24391	0	0	0	0
CCGG	0	-0.38658	0	0	0	0
GCGC	0	-0.2761	0	0	0	0
AGCG	0	-0.22045	0	0	0	0
GTCTG	0	-0.252	0	0	0	0
CGAG	0	-0.2377	0	0	0	0
GTCG	0	-0.3002	0	0	0	0
CCGA	0	-0.20694	0	0	0	0
ATCTG	0	-0.21406	0	0	0	0
GAGTC	0	-0.26968	0	0	0	0
ACCG	0	-0.21502	0	0	0	0
CGAC	0	-0.21874	0	0	0	0
GACG	0	-0.20249	0	0	0	0
CCTTG	0	-0.20655	0	0	0	0
CCTTTC	0	-0.22491	0	0	0	0
GTTGG	0	-0.20497	0	0	0	0
CCTAC	0	-0.24341	0	0	0	0
CTTTCTC	0	-0.39779	0	0	0	0
CTCTTTC	0	-0.39389	0	0	0	0
CAAGG	0	-0.24304	0	0	0	0
CTCTTG	0	-0.21385	0	0	0	0
CAATGC	0	-0.3425	0	0	0	0
CGTTTC	0	-0.25518	0	0	0	0
TCTACA	0	-0.23612	0	0	0	0
GTTTCTC	0	-0.23454	0	0	0	0
AAGAAC	0	-0.33055	0	0	0	0
CAGTTTC	0	-0.24787	0	0	0	0
CACTTTC	0	-0.35286	0	0	0	0
AATAGGG	0	-0.68229	0	0	0	0
GACTAAA	0	-0.70153	0	0	0	0
CGAAACT	0	-0.65421	0	0	0	0
GCTTGTG	0	-0.50057	0	0	0	0
CGAATAG	0	-0.64171	0	0	0	0
CGAATC	0	-0.65591	0	0	0	0
CTCTATC	0	-0.70645	0	0	0	0
GGTATGG	0	-0.91946	0	0	0	0
TCTCT	0.13569	-0.23151	0	0	0	0
CCGCAAC	0.61339	-0.86715	0	0	0	0
TCCACGA	0.82345	-0.99809	0	0	0	0
CCGGAGC	0.9616	-0.96036	0	0	0	0
TTGCCGC	0.96578	-1.0674	0	0	0	0
GGGGGCT	0.54679	-0.85334	0	0	0	0
CACGAAA	0.53724	-0.6899	0	0	0	0
CTCCCGC	0.59659	-0.6957	0	0	0	0
TCTTTCT	0.37752	-0.21059	0	0	0	0
TTCTCTC	0.38873	-0.26522	0	0	0	0
CTCTCT	0.32776	-0.3979	0	0.26463	0	0
CGGAGCG	0.97806	-1.0807	0	0.63774	0	0
ATCCACG	0.69753	-0.7602	0	0.52929	0	0
AGATCCG	0.95215	-0.92859	0	0.80727	0	0
GCCGCAT	0.90697	-0.7498	0	0.78879	0	0
CCAGCGG	0.99555	-0.92765	0	0.95807	0	0
CGCAACC	1.1037	-1.0803	0	0.7058	0	0
CCTCCCG	0.97495	-0.87532	0	0.75995	0	0
TCCGGAG	1.2421	-0.91368	0	1.0437	0	0
AGGGGGC	1.2112	-1.0803	0	0.9171	0	0
TAGGGGG	1.1611	-1.039	0	0.89698	0	0
CCACGAA	0.91705	-0.74145	0	0.68969	0	0
ATAGGGG	0.68061	-0.58219	0	0.82318	0	0
ATCCGGA	1.026	-0.86383	0	0.86527	0	0
CTTCCT	0.2765	-0.44267	-0.14978	0	0	0
GAGC	0	-0.2639	0	-0.21017	0	0
ACAAAAC	0	-0.49898	-0.41516	0	0	0
TTCCC	0.22979	-0.10285	0	0.21086	0	0
CCCGC	0	-0.43164	0.039754	0	0	0
ATCCCC	0	-0.30081	0.10823	0	0	0
CTGGTG	0	-0.2805	0.13127	0	0	0
TGTGTGT	0	-0.08939	0.20454	0	0	0
AGCGCTT	0	0	0.98555	0	0	0
TGGCACT	0	0	0.58973	0	0	0
GCGTGTG	0	0	0.40692	0	0	0
TACATAA	0	0	0.35932	0	0	0
GAGCAC	0	0	0.33844	0	0	0
TATGATT	0	0	0.29099	0	0	0
TAACTTA	0	0	0.41475	0	0	0
TAGCAC	0	0	0.61613	0	0	0
GTACAG	0	0	0.34569	0	0	0
TTATCTT	0	0	0.21766	0	0	0
CACTTG	0	0	0.34375	0	0	0
TATCTTT	0	0	0.20862	0	0	0
TTATGAT	0	0	0.43799	0	0	0
TTGCAC	0	0	0.42346	0	0	0
AAGCAC	0	0	0.69875	0	0	0
GTGTA	0	0	0.22116	0	0	0
TGCAC	0	0	0.33975	0	0	0.24145
GCACTG	0	0	0.4113	0	0	0.34318
GCACTA	0	0	0.79136	0	0	0.49087
CACTTT	0	0	0.3652	0	0	0.2909
TGTGTT	0	0	0.087323	0	-0.25566	0
AAATAA	0	0	0.099537	0	-0.30204	0
ATAAATA	0	0	0.38253	0	-0.69476	0
GTTTGTG	0	0	0.10798	0	-0.39063	0
TTGTGT	0	0	0.17798	0	-0.30371	0
CACTTA	0	0	0.38643	0	-0.57981	0
TAAATAA	0	0	0.3666	0	-0.51057	0
GCACTT	0	-0.24999	1.1893	0	-0.91687	0
AGCACT	0	-0.15958	0.87624	0	-0.53166	0
GCACT	0	-0.083057	0.81398	0	-0.36122	0.37082
CACTT	0	-0.078379	0.3336	0	-0.18701	0.19282
TGCACT	0	0.052244	0.75311	0	-0.27717	0.43445
TTGTACA	0	0.31845	0.5179	0	0	0.36812
TGTATA	0	0.36073	0.52059	0	0	0.34238
ACTTT	0	0.20785	0.16071	0.13377	0	0.15752
GTAAATA	0	0.45011	0.93877	0	0	0.60106
TGTAAAT	0	0.35679	0.63648	0	0	0.44296
GTACATA	0	0.45388	0.91757	0	0	0
TAATATA	0	0.27263	0.65521	0	-0.82678	0
TTAATAT	0	0.28233	0.31274	0	-0.37972	0
TTATTGT	0	0.20598	0.42546	0	-0.49605	0
TATTGTT	0	0.20824	0.34253	0	-0.41091	0
ATATAAA	0	0.18624	0.52407	0	-0.50414	0
AATTTAT	0	0.17378	0.68657	0	-0.6062	0
TTATG	0	0.15811	0.26973	0	-0.21906	0
TAATTAT	0	0.37773	0.64826	0	-0.46671	0
GTATTTA	0	0.2293	0.81632	0	-0.55053	0
TATTTAT	0	0.22127	1.2505	0	-0.99869	0
TGTTTAT	0	0.20776	0.32191	0	-0.4058	0
ATTTATT	0	0.20378	0.85425	0	-0.66433	0
TTTATG	0	0.17276	0.36057	0	-0.34256	0
TTATTTA	0	0.27656	0.84755	0	-0.68022	0
TAATTTA	0	0.23989	0.77462	0	-0.66313	0
ATATTTA	0	0.28925	0.78203	0	-0.56744	0
TGTAT	0	0.217	0.37565	0	-0.20384	0
ATTTA	0	0.32669	0.49685	0	-0.29195	0
TATGT	0	0.13556	0.2875	0	-0.29542	0
TTTATTG	0	0.25833	0.38871	0	-0.38809	0
TATTTAA	0	0.33679	0.75151	0	-0.50101	0
TAAATA	0	0.24725	0.44151	0	-0.40194	0
TAAATTA	0	0.28155	0.50395	0	-0.36971	0
TATTTGT	0	0.17043	0.34957	0	-0.38026	0
AAATAT	0	0.18682	0.30495	0	-0.30425	0
TATTG	0	0.17583	0.26083	0	-0.20653	0
ATTTAAT	0	0.29777	0.4765	0	-0.36475	0
TAATTA	0	0.25851	0.31455	0	-0.25258	0
ATATA	0	0.36217	0.45101	0	-0.20328	0.15721
TATAT	0	0.41023	0.5269	0	-0.23658	0.2171
TTTATTT	0.16392	0.47515	0.47529	0.18563	-0.29903	0.13269
TGTACA	0	0.26014	0.43926	0	0	0
TGTAATT	0	0.25015	0.24756	0	0	0
ATTTAAA	0	0.23471	0.35898	0	0	0
ATGTA	0	0.21582	0.26983	0	0	0
ATATG	0	0.099849	0.21781	0	0	0
TATAC	0	0.2308	0.26089	0	0	0
ATAAT	0	0.22741	0.23891	0	0	0
TTTATA	0	0.41936	0.39833	0	0	0
TATTTG	0	0.2117	0.25138	0	0	0
TTTTACA	0	0.2756	0.27599	0	0	0
TCTATT	0	0.22554	0.22548	0	0	0
TATGAT	0	0.21592	0.26303	0	0	0
AGTATTT	0	0.29515	0.36683	0	0	0
TAAGTTA	0	0.26962	0.45007	0	0	0
TTGTA	0	0.28773	0.2777	0	0	0.14352
ATTATT	0	0.3407	0.35463	0	-0.27509	0
TAATA	0	0.18991	0.22465	0	-0.27155	0
AATAT	0	0.23605	0.27796	0	-0.23795	0
TTATA	0	0.34281	0.3291	0	-0.15502	0
TATTAT	0	0.36883	0.39683	0	-0.28184	0.17866
TTATTA	0	0.38503	0.36229	0	-0.2592	0.15232
TATTTTA	0	0.45682	0.37565	0	-0.21487	0
TATTA	0	0.32916	0.30578	0	-0.24361	0.10821
ATTAT	0	0.31541	0.29887	0	-0.22308	0.10054
TTTATT	0.15894	0.5053	0.44767	0.16736	-0.27555	0.14969
TTATTT	0.13365	0.48987	0.41536	0.16214	-0.25938	0.14114
TTTAT	0.090744	0.52797	0.46345	0.10324	-0.24229	0.12308
ATATT	0	0.34805	0.34061	0	-0.18416	0.1628
ATAT	0	0.34032	0.33045	0	-0.15719	0.1423
TATA	0	0.37018	0.35864	0	-0.13243	0.14919
TATTT	0.095956	0.56464	0.42707	0.11705	-0.21622	0.16334
TATAA	0	0.26128	0.29386	0	0	0
GTTTATT	0	0.27729	0.2333	0	0	0
CTATTT	0	0.31758	0.23155	0	0	0
GTAATTT	0	0.32433	0.26585	0	0	0
AATTTAA	0	0.24753	0.2532	0	0	0
ATGTTT	0	0.21008	0.13539	0	0	0
CTTTATT	0	0.28095	0.22074	0	0	0
ATAGTT	0	0.3631	0.27276	0	0	0
TTAAAT	0	0.2854	0.12335	0	0	0
GTTTTA	0	0.26183	0.12096	0	0	0
ATTTTA	0	0.40084	0.23067	0	0	0
TACTTT	0	0.30999	0.18826	0	0	0
AATA	0	0.21851	0.15599	0	0	0
TTAA	0	0.33357	0.11513	0	0	0
AAATGT	0	0.21971	0.15522	0	0	0
TACTT	0	0.24796	0.11462	0	0	0
TTTTA	0	0.58268	0.22356	0.10899	0	0
TTTTTA	0	0.6028	0.22377	0	0	0.1109
ATTTTT	0.1188	0.59513	0.24268	0	0	0.14354
TATTTT	0.12631	0.57091	0.32031	0	0	0.15888
TATT	0.085779	0.61152	0.37282	0	-0.19606	0.15304
TTTTAT	0.1267	0.58069	0.34469	0.14032	-0.11455	0.15405
TTATTTT	0.16804	0.5262	0.30359	0.19448	-0.14333	0.17029
TAAT	0	0.28428	0.1784	0	-0.15046	0
TTAAT	0	0.27873	0.16786	0	-0.16821	0
ATTTATC	0	0.48968	0.64809	0	0	0
AATATT	0	0.23768	0.24347	0	-0.24358	0
TAAA	0	0.24925	0.11296	0	-0.12836	0
TTTTT	0.18345	0.58406	0.16059	0.21144	0	0.1031
TTTTGT	0.15094	0.37796	0.12678	0.15658	0	0.11908
TTTT	0.20348	0.65171	0.10928	0.21042	0.061322	0
TGTTTT	0.15092	0.28328	0.03173	0.17493	0	0
TTTTTG	0.14084	0.39257	0.067677	0.17014	0	0
TTTTG	0.10608	0.31561	0.013973	0.10585	0	0
TTTTTT	0.17468	0.63475	0.084735	0.22667	-0.040245	0
AAAT	0	0.23086	0.057443	0	0	0
AATT	0	0.29223	0.044723	0	0	0
TTTTAA	0	0.38137	0.053798	0	0	0
AATGT	0	0.21038	0.097631	0	0	0
TAATTTT	0	0.41331	0.11974	0	0	0
ATTTT	0.1169	0.56416	0.16541	0	0	0
TTAATT	0.15413	0.3177	0.24463	0	-0.25533	0
TTTGT	0.17822	0.26611	0.10129	0.17363	-0.13781	0
CATTT	0	0.2035	0	0	0	0
AGTTT	0	0.21765	0	0	0	0
ATAG	0	0.21545	0	0	0	0
GATA	0	0.2046	0	0	0	0
TAGAT	0	0.27603	0	0	0	0
AGATTT	0	0.30047	0	0	0	0
TTAGA	0	0.23514	0	0	0	0
TACATT	0	0.2184	0	0	0	0
TTTCTA	0	0.20097	0	0	0	0
TTGAAT	0	0.23152	0	0	0	0
TTGCTTT	0	0.24737	0	0	0	0
TTTCATT	0	0.31508	0	0	0	0
TAGAA	0	0.20052	0	0	0	0
TTTCGT	0	0.20989	0	0	0	0
ATTCTA	0	0.28444	0	0	0	0
AAGCATT	0	0.28707	0	0	0	0
TTAGGT	0	0.36714	0	0	0	0
GTTCAAA	0	0.43125	0	0	0	0
CTTTTT	0.2401	0.39269	0.070711	0.28666	0	0
TTCTTT	0.2577	0.27175	0.013071	0.27194	0	0
TTGTT	0.18393	0.22439	0.0035216	0.16414	-0.10834	0
TGTTT	0.17991	0.22914	0.066946	0.18653	-0.11957	0
ACTTTT	0.1683	0.39264	0.18982	0.20242	0	0
CTTTT	0.20793	0.32617	0.021687	0.24048	0	0
GTATA	0	0.32855	0.36129	0	0	0.264
GTTTT	0	0.32984	-0.0058271	0	0	0
TTTTGA	0	0.27027	-0.044376	0	0	0
TTTAG	0	0.28608	-0.10109	0	0.17086	0
TTAG	0	0.24244	-0.090766	0	0.12247	0
TAGT	0	0.20889	-0.067966	0	0	0
TTTTCAT	0	0.2375	-0.2012	0	0	0
TATTTC	0	0.25496	0	0.20942	0	0
TTTGTT	0.21011	0.26685	-0.013354	0.1883	0	0
TTTTTC	0.26873	0.38306	-0.025797	0.26215	0	0
TTTTC	0.22536	0.29231	-0.033684	0.21712	0.12948	0
TTCTT	0.22748	0.21257	-0.0094624	0.23412	0	0
TTTCTT	0.29686	0.28077	-0.0036743	0.30652	0	0
TCTTT	0.19894	0.18486	-0.039076	0.20649	0	0
TTTGCTT	0	0.25207	0	0.31447	0	0
TTTCT	0.22918	0.14272	-0.036958	0.22187	0	0
TTCCTTT	0.39099	0	0	0.38763	0	0
TCTCTT	0.1981	0	0	0.22903	0	0
GTGTC	0	-0.24831	0	0	-0.20245	0
AAAAAAA	0	-0.10035	0	0	-0.32447	0
GTTTGT	0.21627	0.0010577	0.098767	0	-0.29476	0
GATCCCC	0.76599	-0.65062	0.33033	0	0	0
TTGTTTG	0.29848	0	0	0	-0.29326	0
TTCGT	0.2394	0	0	0	0	0
ACGAAAC	0.57927	0	0	0	0	0
CCCTTGC	0.80762	0	0	0	0	0
GGCTTCG	0.83873	0	0	0	0	0
AGAAA	-0.19071	0	-0.12927	-0.20084	0	0
GAATATC	0	0	-0.61363	0	0	0
ATTCGTA	0	0	-0.70558	0	0	0
CATACCT	0	0	-0.49904	0	0	0

### Sheet: matrix.P.N10
kmer	x0r 34C	t0r 34C	dgr 34C	x0r 22C	t0r 22C	dgr 22C			34C t0	34C dg		22C t0	22C dg
GAGG	-6.7937	-11.2839	0	-3.3433	0	0			5.20116e-12	1		1	1
TGCAC	0	0	8.2145	0	0	3.221			1	6.10239e-09		1	0.000601174
CACTTT	0	0	10.6551	0	0	3.2889			1	2.21259e-11		1	0.000514162
GCACTA	0	0	9.3596	0	0	2.945			1	4.36918e-10		1	0.00113501
GCACT	0	-5.2159	60.5215	0	-17.086	7.704			6.08275e-06	3.00954e-61		8.20352e-18	1.97697e-08
AGCACT	0	-2.7722	31.4382	0	-11.0077	0			0.00168966	3.64586e-32		9.82426e-12	1
GCACTT	0	-8.2156	70.7239	0	-41.5999	0			6.08695e-09	1.88843e-71		2.51246e-42	1
TGCACT	0	3.186	24.2042	0	-4.1561	4.2913			0.000651628	6.24885e-25		6.98072e-05	5.11329e-05
TATTTAT	0	26.6286	116.244	0	-49.9851	0			2.3518e-27	5.69771e-117		1.0349e-50	1
ATTTATT	0	21.7159	66.2974	0	-23.5753	0			1.92353e-22	5.04197e-67		2.65889e-24	1
TTATTTA	0	23.611	62.894	0	-22.4899	0			2.44906e-24	1.27644e-63		3.23668e-23	1
TAATTTA	0	11.3295	29.045	0	-10.2506	0			4.68274e-12	9.01571e-30		5.61565e-11	1
GTAAATA	0	9.3162	23.8252	0	0	4.1924			4.82836e-10	1.49555e-24		1	6.42096e-05
TGTAAAT	0	8.3083	17.3832	0	0	3.524			4.917e-09	4.13809e-18		1	0.000299226
TGTATA	0	12.557	17.4561	0	0	5.6496			2.77332e-13	3.49865e-18		1	2.24078e-06
GTATA	0	13.1393	10.4913	0	0	3.9518			7.25605e-14	3.22626e-11		1	0.000111738
ATTTA	0	53.085	68.276	0	-13.2434	0			8.22243e-54	5.29663e-69		5.70953e-14	1
TATAT	0	48.5154	51.7644	0	-10.2478	6.7073			3.05211e-49	1.72028e-52		5.65197e-11	1.962e-07
TTATTT	3.9733	75.4001	55.893	4.7144	-9.2122	3.6278			3.98016e-76	1.27938e-56		6.13479e-10	0.000235613
TTTATT	4.6456	83.6507	61.4741	4.3904	-11.6054	3.6324			2.23512e-84	3.3566e-62		2.48085e-12	0.000233131
TTTAT	2.0504	106.108	76.6765	2.5174	-12.8921	4.0309			7.79292e-107	2.1062e-77		1.28204e-13	9.31322e-05
TATTT	2.3835	117.459	72.3865	2.7416	-7.5908	5.2258			3.47296e-118	4.10677e-73		2.56567e-08	5.94566e-06
TATT	2.014	123.302	51.8472	0	-5.5998	3.524			4.98999e-124	1.42167e-52		2.51304e-06	0.000299226
TTTTTA	0	84.2373	23.8659	0	0	2.3821			5.79029e-85	1.36176e-24		1	0.00414859
TTTTA	0	106.162	30.8007	2.135	0	0			6.88811e-107	1.58234e-31		1	1
ATTTT	4.3075	92.9178	19.8208	0	0	0			1.20837e-93	1.51078e-20		1	1
TTTTT	7.1237	96.9241	23.9874	8.527	0	2.6022			1.19097e-97	1.02944e-24		1	0.00249919
TTTT	7.0349	83.8824	15.7006	5.9114	2.9857	0			1.31099e-84	1.99251e-16		0.00103348	1
TTTTTT	5.1116	87.9536	9.3609	6.066	-2.3586	0			1.11276e-88	4.35612e-10		0.00437925	1
CTTTTT	5.9153	27.9878	4.3408	6.5663	0	0			1.02849e-28	4.56247e-05		1	1
CTTTT	9.2052	27.4112	3.3954	11.0717	0	0			3.87972e-28	0.000402346		1	1
TTTGTT	5.3151	20.3047	-3.7669	3.3694	0	0			4.95793e-21	0.000171041		1	1
TTTTTC	9.2052	28.0105	-7.4604	5.6324	0	0			9.76113e-29	3.46418e-08		1	1
TTTTC	9.7817	22.1202	-5.6135	5.3379	2.9857	0			7.58228e-23	2.43501e-06		0.00103348	1
TCTTT	5.3534	10.9497	-4.0364	4.5284	0	0			1.12279e-11	9.19602e-05		1	1
TTTCTT	7.2061	13.3323	-4.3143	5.4438	0	0			4.65265e-14	4.84953e-05		1	1
TTCTT	6.5122	11.0646	-3.4197	4.2862	0	0			8.61787e-12	0.000380452		1	1
TTTCT	7.2061	6.7859	-4.6067	5.4001	0	0			1.63719e-07	2.47343e-05		1	1

### Sheet: matrix.E.N10
kmer	x0r 34C	t0r 34C	dgr 34C	x0r 22C	t0r 22C	dgr 22C
GAGG	-0.24425	-0.20758	0	-0.2264	0	0
TGCAC	0	0	0.33975	0	0	0.24145
CACTTT	0	0	0.3652	0	0	0.2909
GCACTA	0	0	0.79136	0	0	0.49087
GCACT	0	-0.083057	0.81398	0	-0.36122	0.37082
AGCACT	0	-0.15958	0.87624	0	-0.53166	0
GCACTT	0	-0.24999	1.1893	0	-0.91687	0
TGCACT	0	0.052244	0.75311	0	-0.27717	0.43445
TATTTAT	0	0.22127	1.2505	0	-0.99869	0
ATTTATT	0	0.20378	0.85425	0	-0.66433	0
TTATTTA	0	0.27656	0.84755	0	-0.68022	0
TAATTTA	0	0.23989	0.77462	0	-0.66313	0
GTAAATA	0	0.45011	0.93877	0	0	0.60106
TGTAAAT	0	0.35679	0.63648	0	0	0.44296
TGTATA	0	0.36073	0.52059	0	0	0.34238
GTATA	0	0.32855	0.36129	0	0	0.264
ATTTA	0	0.32669	0.49685	0	-0.29195	0
TATAT	0	0.41023	0.5269	0	-0.23658	0.2171
TTATTT	0.13365	0.48987	0.41536	0.16214	-0.25938	0.14114
TTTATT	0.15894	0.5053	0.44767	0.16736	-0.27555	0.14969
TTTAT	0.090744	0.52797	0.46345	0.10324	-0.24229	0.12308
TATTT	0.095956	0.56464	0.42707	0.11705	-0.21622	0.16334
TATT	0.085779	0.61152	0.37282	0	-0.19606	0.15304
TTTTTA	0	0.6028	0.22377	0	0	0.1109
TTTTA	0	0.58268	0.22356	0.10899	0	0
ATTTT	0.1169	0.56416	0.16541	0	0	0
TTTTT	0.18345	0.58406	0.16059	0.21144	0	0.1031
TTTT	0.20348	0.65171	0.10928	0.21042	0.061322	0
TTTTTT	0.17468	0.63475	0.084735	0.22667	-0.040245	0
CTTTTT	0.2401	0.39269	0.070711	0.28666	0	0
CTTTT	0.20793	0.32617	0.021687	0.24048	0	0
TTTGTT	0.21011	0.26685	-0.013354	0.1883	0	0
TTTTTC	0.26873	0.38306	-0.025797	0.26215	0	0
TTTTC	0.22536	0.29231	-0.033684	0.21712	0.12948	0
TCTTT	0.19894	0.18486	-0.039076	0.20649	0	0
TTTCTT	0.29686	0.28077	-0.0036743	0.30652	0	0
TTCTT	0.22748	0.21257	-0.0094624	0.23412	0	0
TTTCT	0.22918	0.14272	-0.036958	0.22187	0	0
