## Supplementary Table 8 for "A comparative analysis across species of maternal mRNA regulation in embryos using QUANTA"

### Sheet: Sheet1
Organism	Strain	dataset	publication	method	accession	samples	interpreted times
zebrafish (D. reiro)	AB	Zhao et al., 2017	https://pubmed.ncbi.nlm.nih.gov/28192787	Ribosomal depletion	GSE79213	0h (x2), 2h (x2), 4h (x2), 6h (x4), 8h (x4)	0h, 2h, 4h, 6h, 8h
zebrafish (D. reiro)		Meier et al., 2018	https://pubmed.ncbi.nlm.nih.gov/29158440	Ribosomal depletion	GSE84601	2.5h (x3), 3.3h (x3), 4.5h (x3), 5.3h (x3), 10h (x3)	2.5h, 3.3h, 4.5h, 5.3h, 10h
zebrafish (D. reiro)		Medina-Muñoz et al., 2021	https://pubmed.ncbi.nlm.nih.gov/33402205	Ribosomal depletion polyA selection	GSE148391	0h, 1h, 2h, 3h, 4h, 5h, 6h, 7h, 8h	0h, 1h, 2h, 3h, 4h, 5h, 6h, 7h, 8h
zebrafish (D. reiro)	AB/TL	Pauli et al., 2012 (Rabani et al., 2014)	https://pubmed.ncbi.nlm.nih.gov/22110045/	polyA selection	GSE32898 GSE56977	2-4cell, 256-cell*, 1K cell, oblong*, dome, shield, bud	1h, 2.5h*, 3h, 3.5h*, 4.5h, 6h, 10h
zebrafish (D. reiro)	WIK/SAT	Harvey et al., 2013	https://pubmed.ncbi.nlm.nih.gov/23720042	polyA selection	ERP001280	2-cell, 64-cell, high (3.5 hpf), shield (6 hpf), 90% epiboly (9 hpf); for each: 1x wik/sat, 1x sat/wik	0.75h, 2h, 3.5h, 6h, 9h
zebrafish (D. reiro)	AB	Yang et al., 2019	https://pubmed.ncbi.nlm.nih.gov/31399345	polyA selection	GSE120643	0h (x2), 2h (x2), 3h (x2), 4h (x2), 6h (x2)	0h, 2h, 3h, 4h, 6h
Clawed frog (X. Tropicalis)		Owens et. al., 2016	https://pubmed.ncbi.nlm.nih.gov/26774488/	Ribosomal depletion polyA selection		0h, 0.5h, 1h, 1.5h, 2h, …, 13h, 13.5h, 14h
Clawed frog (X. Tropicalis)		Tan et. al., 2013	https://pubmed.ncbi.nlm.nih.gov/22960373/	polyA selection	GSE37452
Mouse (M. Musculus)		Wang et. al., 2018	https://pubmed.ncbi.nlm.nih.gov/29686265/	Ribosomal depletion	GSE97778		0h (x2), 24h (x4), 48h (x4), 60h (x3), 72h (x2)
Mouse (M. Musculus)		Wu et. al., 2022	https://pubmed.ncbi.nlm.nih.gov/35606490/	Ribosomal depletion	https://ngdc.cncb.ac.cn/gsa/browse/CRA003985		0h (x3), 12h (x3), 24h (x3), 48h (x2), 72h (x2)
Mouse (M. Musculus)		Qiao et. al., 2020	https://pubmed.ncbi.nlm.nih.gov/32461551/	polyA selection	GSE138760	oocytes, zygotes (24–26 h), two-cell (46–48 h), four-cell (54–58 h), eight-cell (68–70 h), blastocyst (94–96 h)	0h (x2), 12h (x2), 24h (x2), 48h (x2), 60h (x2)
Mouse (M. Musculus)		Liu et. al., 2018	https://pubmed.ncbi.nlm.nih.gov/30305014/	polyA selection	GSE113164	pronuclear, 2-cell, 4-cell, 8-cell, morula, blastula	12h (x3), 24h (x3), 48h (x3), 60h (x3), 72h (x3)
Human (H. Sapiens) Mouse (M. Musculus)		Xue et. al., 2013	https://pubmed.ncbi.nlm.nih.gov/23892778/	polyA selection	GSE44183	Human: oocyte, pronucleus, zygote, 2 cell, 4 cell, 8 cell, morula; Mouse: metaphase II oocyte (12 h), zygote (24 to 26 h), 2-cell (30 to 32 h), 4-cell (day 2), 8-cell (day 3), and morula (day 4)	Human: 2h (x3), 12h (x3), 24h (x2), 36h (x3), 48h (x4), 72h (x4), 96h (x3); Mouse: 0h (x2), 4h (x3), 24h (x3), 48h (x3), 60h (x3), 72h (x3)
Human (H. Sapiens)		Hendrickson 2017	https://pubmed.ncbi.nlm.nih.gov/28459457/	Ribosomal depletion	GSE85632	Oocytes (GV, MI, MII), zygotes, clevage, morula, blastocyst	0h (x2), 1h (x2), 2h (x2), 12h (x2), 48h (x2), 96h (x2)
Human (H. Sapiens)		Yan 2013	https://pubmed.ncbi.nlm.nih.gov/23934149/	polyA selection	GSE36552		2h (x3), 24h (x2), 36h (x3), 48h (x3), 72h (x7), 96h (x2)
Human (H. Sapiens)		Wu, 2018	https://pubmed.ncbi.nlm.nih.gov/29720659/	polyA selection	GSE101571		0h (x2), 2h (x2), 36h (x5), 48h (x2), 72h (x4)
Human (H. Sapiens)		Sha, 2020	https://pubmed.ncbi.nlm.nih.gov/33004802/	polyA selection	https://www.ncbi.nlm.nih.gov/Traces/study/?acc=PRJNA603589&o=acc_s%3Aa		24h (x5), 72h (x6)
